# Sorghum *ANTHRACNOSE RESISTANCE GENE3* Is a Non-Coding RNA That Confers Fungal Resistance through Enhanced Cell Death

**DOI:** 10.64898/2026.09.18.752636

**Authors:** Demeke B. Mewa, Adedayo Adeyanju, Athanas Guzha, Pascal Okoye, Chao-Jan Liao, Gezahegn Girma, Eunyoung Seo, Michael Gribskov, Damon Lisch, Tesfaye Mengiste

**Author notes:** (Corresponding author), Mengiste, Tesfaye.

## Abstract

The fungal pathogen *Colletotrichum sublineola* is a major constraint to sorghum production. The sorghum genotype IS18760 is resistant to multiple *C. sublineola* strains, but the genetic basis of this resistance is unknown. Bulk segregant analysis using whole-genome resequencing of a biparental mapping population identified a major resistance locus, designated *ANTHRACNOSE RESISTANCE GENE LOCUS 3 (ARG3)*, associated with extensive cell death. Fine mapping delimited the *ARG3* locus to a 30 kb interval containing three predicted protein-coding genes and one unannotated non-coding RNA gene. Among these, only the non-coding RNA gene showed consistent sequence polymorphisms between resistant and susceptible lines and elevated pathogen-induced expression in the resistant parent, suggesting that it underlies *ARG3*-mediated resistance. Regions syntenic to *ARG3* across grass species contain conserved non-coding sequences enriched for H3K27me3 and H2A.Z chromatin marks, suggesting a conserved regulatory function. The resistance allele is absent from a 111-line sorghum pangenome. The resistant sorghum line harboring *ARG3* and the corresponding avirulent pathogen strain originate from the same geographic region, suggesting co-evolution between host resistance and a prevalent pathogen strain. Phylogenetic analysis suggests that loss of resistance in susceptible lines may relate to insertion of a 12.4 kb repetitive sequence. Importantly, silencing of the *ARG3* transcript in the resistant parental line abrogated resistance to *C. sublineola*, confirming that *ARG3* non-coding RNA gene underlies the fungal resistance mediated by the *ARG3* locus in IS18760. These lines of evidence show that *ARG3* is an important target for resistance breeding and provide new insight into non-coding RNA-mediated disease resistance.

**Highlight:** A rare, evolutionarily conserved allele of the non-coding RNA gene *ARG3* confers resistance to sorghum anthracnose disease by enhancing cell death at the infection site.
