## Supplemental Tables 1-3 for "Sorghum *ANTHRACNOSE RESISTANCE GENE3* Is a Non-Coding RNA That Confers Fungal Resistance through Enhanced Cell Death"

### Sheet: Table S1
Table S1. The BSA-Seq analysis statistics in the ARG3 QTL interval.
CI = confidence interval
Chromosome	widow center (mb)	Window width (mb)	smaller depth	delta snp-index	CI upper 95%	CI lower 95%	CI upper 99%	CI lower 99%	SNP count
Chr04	52450000	2000001	32.24	0.34	0.336	-0.337	0.435	-0.438	2787
Chr04	52500000	2000001	32.23	0.346	0.336	-0.338	0.436	-0.438	2809
Chr04	52550000	2000001	32.33	0.35	0.336	-0.337	0.435	-0.438	2888
Chr04	52600000	2000001	32.65	0.359	0.334	-0.335	0.433	-0.435	2904
Chr04	52650000	2000001	32.74	0.362	0.334	-0.335	0.432	-0.435	2823
Chr04	52700000	2000001	32.91	0.362	0.333	-0.334	0.431	-0.434	2793
Chr04	52750000	2000001	32.86	0.361	0.333	-0.334	0.432	-0.434	2784
Chr04	52800000	2000001	33.06	0.369	0.332	-0.333	0.43	-0.433	2729
Chr04	52850000	2000001	33.08	0.371	0.332	-0.333	0.43	-0.433	2660
Chr04	52900000	2000001	33.16	0.378	0.332	-0.333	0.43	-0.432	2590
Chr04	52950000	2000001	33.15	0.383	0.332	-0.333	0.43	-0.432	2587
Chr04	53000000	2000001	33.09	0.39	0.332	-0.333	0.43	-0.432	2581
Chr04	53050000	2000001	33.16	0.395	0.331	-0.333	0.429	-0.432	2655
Chr04	53100000	2000001	32.79	0.395	0.333	-0.334	0.432	-0.434	2766
Chr04	53150000	2000001	32.65	0.392	0.334	-0.335	0.433	-0.435	2762
Chr04	53200000	2000001	32.5	0.392	0.335	-0.336	0.434	-0.436	2798
Chr04	53250000	2000001	32.6	0.404	0.334	-0.336	0.433	-0.436	2837
Chr04	53300000	2000001	32.69	0.412	0.334	-0.335	0.433	-0.435	2831
Chr04	53350000	2000001	32.63	0.419	0.334	-0.336	0.433	-0.435	2805
Chr04	53400000	2000001	32.37	0.424	0.335	-0.337	0.434	-0.437	2749
Chr04	53450000	2000001	32.45	0.434	0.335	-0.336	0.434	-0.436	2728
Chr04	53500000	2000001	32.73	0.445	0.333	-0.335	0.432	-0.434	2677
Chr04	53550000	2000001	33.12	0.454	0.332	-0.333	0.43	-0.432	2621
Chr04	53600000	2000001	33.39	0.462	0.33	-0.331	0.428	-0.43	2536
Chr04	53650000	2000001	33.45	0.462	0.33	-0.331	0.428	-0.43	2496
Chr04	53700000	2000001	33.33	0.467	0.33	-0.331	0.428	-0.43	2521
Chr04	53750000	2000001	33.47	0.477	0.329	-0.331	0.427	-0.43	2464
Chr04	53800000	2000001	33.28	0.48	0.33	-0.331	0.428	-0.43	2443
Chr04	53850000	2000001	33.46	0.483	0.33	-0.331	0.427	-0.43	2454
Chr04	53900000	2000001	33.55	0.492	0.329	-0.33	0.427	-0.429	2476
Chr04	53950000	2000001	33.4	0.505	0.33	-0.331	0.428	-0.43	2464
Chr04	54000000	2000001	33.51	0.513	0.329	-0.33	0.427	-0.429	2548
Chr04	54050000	2000001	33.37	0.517	0.33	-0.331	0.428	-0.43	2524
Chr04	54100000	2000001	33.37	0.518	0.33	-0.331	0.428	-0.43	2496
Chr04	54150000	2000001	33.56	0.524	0.329	-0.33	0.426	-0.429	2472
Chr04	54200000	2000001	33.68	0.535	0.328	-0.329	0.426	-0.428	2501
Chr04	54250000	2000001	33.94	0.539	0.327	-0.328	0.424	-0.427	2615
Chr04	54300000	2000001	34	0.543	0.327	-0.328	0.424	-0.427	2663
Chr04	54350000	2000001	33.95	0.543	0.328	-0.329	0.425	-0.427	2597
Chr04	54400000	2000001	33.72	0.542	0.329	-0.33	0.426	-0.428	2485
Chr04	54450000	2000001	33.72	0.543	0.329	-0.33	0.426	-0.428	2415
Chr04	54500000	2000001	33.82	0.55	0.328	-0.329	0.425	-0.428	2368
Chr04	54550000	2000001	33.75	0.559	0.328	-0.329	0.425	-0.428	2279
Chr04	54600000	2000001	33.68	0.569	0.329	-0.33	0.426	-0.429	2199
Chr04	54650000	2000001	33.72	0.574	0.329	-0.33	0.426	-0.429	2179
Chr04	54700000	2000001	33.68	0.58	0.329	-0.33	0.426	-0.429	2213
Chr04	54750000	2000001	33.81	0.586	0.328	-0.329	0.425	-0.428	2256
Chr04	54800000	2000001	33.92	0.591	0.327	-0.328	0.424	-0.427	2230
Chr04	54850000	2000001	34.02	0.594	0.327	-0.328	0.424	-0.426	2289
Chr04	54900000	2000001	34.16	0.597	0.326	-0.327	0.423	-0.426	2302
Chr04	54950000	2000001	34.06	0.598	0.327	-0.327	0.423	-0.426	2310
Chr04	55000000	2000001	33.96	0.598	0.327	-0.328	0.424	-0.426	2346
Chr04	55050000	2000001	34.24	0.605	0.325	-0.326	0.422	-0.424	2359
Chr04	55100000	2000001	34.76	0.618	0.323	-0.324	0.419	-0.421	2286
Chr04	55150000	2000001	35.16	0.631	0.321	-0.321	0.416	-0.418	2276
Chr04	55200000	2000001	35.51	0.639	0.319	-0.32	0.414	-0.416	2217
Chr04	55250000	2000001	35.61	0.639	0.318	-0.319	0.413	-0.416	2183
Chr04	55300000	2000001	35.66	0.636	0.318	-0.319	0.413	-0.415	2216
Chr04	55350000	2000001	35.87	0.636	0.317	-0.318	0.412	-0.414	2215
Chr04	55400000	2000001	36.1	0.635	0.316	-0.317	0.411	-0.413	2212
Chr04	55450000	2000001	36.15	0.632	0.316	-0.316	0.41	-0.412	2212
Chr04	55500000	2000001	36.23	0.633	0.315	-0.316	0.41	-0.411	2173
Chr04	55550000	2000001	36.23	0.631	0.315	-0.316	0.41	-0.411	2203
Chr04	55600000	2000001	36.24	0.629	0.315	-0.316	0.409	-0.411	2247
Chr04	55650000	2000001	36.19	0.63	0.315	-0.316	0.409	-0.411	2283
Chr04	55700000	2000001	36.47	0.628	0.314	-0.315	0.408	-0.41	2308
Chr04	55750000	2000001	36.41	0.625	0.314	-0.315	0.408	-0.41	2330
Chr04	55800000	2000001	36.48	0.623	0.314	-0.315	0.408	-0.409	2353
Chr04	55850000	2000001	36.57	0.622	0.313	-0.314	0.407	-0.409	2388
Chr04	55900000	2000001	36.55	0.62	0.313	-0.314	0.407	-0.409	2341
Chr04	55950000	2000001	36.66	0.616	0.313	-0.314	0.407	-0.408	2270
Chr04	56000000	2000001	36.73	0.611	0.312	-0.313	0.406	-0.407	2168
Chr04	56050000	2000001	36.82	0.608	0.312	-0.313	0.405	-0.407	2140
Chr04	56100000	2000001	36.9	0.606	0.312	-0.313	0.405	-0.407	2153
Chr04	56150000	2000001	37.17	0.601	0.311	-0.312	0.404	-0.406	2185
Chr04	56200000	2000001	37.18	0.596	0.311	-0.312	0.404	-0.405	2163
Chr04	56250000	2000001	37.02	0.592	0.311	-0.312	0.404	-0.406	2105
Chr04	56300000	2000001	36.96	0.587	0.311	-0.312	0.405	-0.406	2045
Chr04	56350000	2000001	37.01	0.585	0.311	-0.312	0.404	-0.406	2079
Chr04	56400000	2000001	37.03	0.584	0.311	-0.312	0.404	-0.405	2092
Chr04	56450000	2000001	37.04	0.582	0.311	-0.312	0.404	-0.406	2121
Chr04	56500000	2000001	36.96	0.577	0.311	-0.312	0.405	-0.406	2110
Chr04	56550000	2000001	37.12	0.576	0.31	-0.311	0.404	-0.405	2121
Chr04	56600000	2000001	37.17	0.573	0.31	-0.311	0.403	-0.404	2098
Chr04	56650000	2000001	37.17	0.573	0.31	-0.311	0.403	-0.404	2083
Chr04	56700000	2000001	37.27	0.571	0.309	-0.311	0.403	-0.404	2033
Chr04	56750000	2000001	37.33	0.568	0.309	-0.31	0.402	-0.403	2019
Chr04	56800000	2000001	37.41	0.564	0.309	-0.31	0.402	-0.403	2019
Chr04	56850000	2000001	37.51	0.56	0.309	-0.31	0.402	-0.403	1987
Chr04	56900000	2000001	37.64	0.557	0.308	-0.309	0.401	-0.402	1988
Chr04	56950000	2000001	37.98	0.554	0.307	-0.308	0.399	-0.401	1994
Chr04	57000000	2000001	38.23	0.55	0.306	-0.307	0.398	-0.4	1911
Chr04	57050000	2000001	38.28	0.543	0.306	-0.307	0.399	-0.4	1823
Chr04	57100000	2000001	38.42	0.542	0.305	-0.307	0.398	-0.399	1770
Chr04	57150000	2000001	38.49	0.539	0.305	-0.306	0.397	-0.399	1738
Chr04	57200000	2000001	38.41	0.534	0.305	-0.306	0.398	-0.399	1792
Chr04	57250000	2000001	38.42	0.527	0.305	-0.307	0.398	-0.399	1751
Chr04	57300000	2000001	38.39	0.518	0.306	-0.307	0.398	-0.399	1723
Chr04	57350000	2000001	38.48	0.511	0.305	-0.307	0.398	-0.399	1722
Chr04	57400000	2000001	38.65	0.505	0.305	-0.306	0.397	-0.398	1738
Chr04	57450000	2000001	38.78	0.499	0.304	-0.306	0.396	-0.398	1704
Chr04	57500000	2000001	38.67	0.495	0.305	-0.306	0.397	-0.398	1787
Chr04	57550000	2000001	38.74	0.491	0.304	-0.305	0.396	-0.398	1813
Chr04	57600000	2000001	38.84	0.486	0.304	-0.305	0.396	-0.397	1771
Chr04	57650000	2000001	39.03	0.482	0.303	-0.305	0.395	-0.397	1801
Chr04	57700000	2000001	38.96	0.477	0.304	-0.305	0.395	-0.397	1783
Chr04	57750000	2000001	39.05	0.475	0.303	-0.305	0.395	-0.396	1773
Chr04	57800000	2000001	39.21	0.472	0.303	-0.304	0.394	-0.396	1744
Chr04	57850000	2000001	39.37	0.468	0.303	-0.304	0.394	-0.396	1724
Chr04	57900000	2000001	39.48	0.467	0.302	-0.304	0.394	-0.395	1737
Chr04	57950000	2000001	39.42	0.467	0.302	-0.304	0.394	-0.395	1777
Chr04	58000000	2000001	39.51	0.465	0.302	-0.303	0.394	-0.395	1745
Chr04	58050000	2000001	39.54	0.463	0.302	-0.303	0.394	-0.395	1700
Chr04	58100000	2000001	39.41	0.461	0.302	-0.304	0.394	-0.395	1662
Chr04	58150000	2000001	39.25	0.455	0.303	-0.304	0.395	-0.396	1582
Chr04	58200000	2000001	39.26	0.452	0.303	-0.304	0.395	-0.396	1565
Chr04	58250000	2000001	39.48	0.45	0.302	-0.303	0.394	-0.395	1561
Chr04	58300000	2000001	39.47	0.449	0.302	-0.303	0.394	-0.395	1592
Chr04	58350000	2000001	39.33	0.447	0.302	-0.304	0.394	-0.395	1624
Chr04	58400000	2000001	39.44	0.447	0.302	-0.303	0.394	-0.395	1657
Chr04	58450000	2000001	39.43	0.446	0.302	-0.303	0.393	-0.394	1642
Chr04	58500000	2000001	39.61	0.445	0.301	-0.302	0.393	-0.394	1614
Chr04	58550000	2000001	39.63	0.442	0.301	-0.302	0.392	-0.393	1621
Chr04	58600000	2000001	39.61	0.44	0.301	-0.302	0.393	-0.394	1615
Chr04	58650000	2000001	39.54	0.439	0.302	-0.303	0.393	-0.394	1618
Chr04	58700000	2000001	39.57	0.439	0.302	-0.303	0.393	-0.394	1622
Chr04	58750000	2000001	39.61	0.433	0.302	-0.303	0.393	-0.394	1641
Chr04	58800000	2000001	39.51	0.43	0.302	-0.303	0.393	-0.394	1659
Chr04	58850000	2000001	39.66	0.428	0.301	-0.302	0.393	-0.394	1661
Chr04	58900000	2000001	39.7	0.426	0.301	-0.302	0.392	-0.393	1627
Chr04	58950000	2000001	39.63	0.424	0.302	-0.303	0.393	-0.394	1571
Chr04	59000000	2000001	39.6	0.423	0.302	-0.303	0.393	-0.394	1561
Chr04	59050000	2000001	39.61	0.424	0.302	-0.303	0.393	-0.394	1539
Chr04	59100000	2000001	39.65	0.424	0.301	-0.303	0.392	-0.393	1545
Chr04	59150000	2000001	39.66	0.423	0.301	-0.302	0.392	-0.393	1524
Chr04	59200000	2000001	39.77	0.42	0.301	-0.302	0.392	-0.393	1499
Chr04	59250000	2000001	39.79	0.422	0.301	-0.302	0.392	-0.393	1503
Chr04	59300000	2000001	40.02	0.424	0.3	-0.301	0.391	-0.392	1482
Chr04	59350000	2000001	40.03	0.425	0.299	-0.301	0.39	-0.391	1464
Chr04	59400000	2000001	39.98	0.427	0.3	-0.301	0.39	-0.391	1413
Chr04	59450000	2000001	40.06	0.425	0.299	-0.301	0.39	-0.391	1413
Chr04	59500000	2000001	40.32	0.425	0.299	-0.3	0.389	-0.39	1387
Chr04	59550000	2000001	40.39	0.423	0.298	-0.3	0.389	-0.39	1362
Chr04	59600000	2000001	40.36	0.421	0.299	-0.3	0.389	-0.39	1377
Chr04	59650000	2000001	40.31	0.417	0.299	-0.3	0.389	-0.39	1361
Chr04	59700000	2000001	40.3	0.416	0.299	-0.3	0.389	-0.39	1345
Chr04	59750000	2000001	40.44	0.413	0.298	-0.299	0.389	-0.389	1326
Chr04	59800000	2000001	40.44	0.41	0.298	-0.299	0.389	-0.389	1294
Chr04	59850000	2000001	40.3	0.405	0.298	-0.299	0.389	-0.389	1258
Chr04	59900000	2000001	40.23	0.403	0.299	-0.3	0.39	-0.39	1273
Chr04	59950000	2000001	40.19	0.4	0.299	-0.3	0.39	-0.39	1273
Chr04	60000000	2000001	40.16	0.399	0.299	-0.3	0.39	-0.39	1282
Chr04	60050000	2000001	40.14	0.4	0.299	-0.3	0.39	-0.39	1283
Chr04	60100000	2000001	40.16	0.4	0.299	-0.3	0.39	-0.39	1323
Chr04	60150000	2000001	40.12	0.401	0.299	-0.3	0.39	-0.39	1317
Chr04	60200000	2000001	40.17	0.395	0.299	-0.3	0.39	-0.39	1325
Chr04	60250000	2000001	39.91	0.384	0.3	-0.301	0.391	-0.391	1347
Chr04	60300000	2000001	39.96	0.379	0.3	-0.301	0.391	-0.391	1336
Chr04	60350000	2000001	40.22	0.375	0.299	-0.3	0.39	-0.391	1306
Chr04	60400000	2000001	40.14	0.371	0.299	-0.3	0.39	-0.391	1294
Chr04	60450000	2000001	40.12	0.367	0.299	-0.3	0.39	-0.391	1325
Chr04	60500000	2000001	40.17	0.366	0.299	-0.3	0.39	-0.391	1307
Chr04	60550000	2000001	40.21	0.365	0.299	-0.3	0.39	-0.391	1253
Chr04	60600000	2000001	40.31	0.364	0.299	-0.3	0.39	-0.391	1235
Chr04	60650000	2000001	40.4	0.365	0.298	-0.3	0.39	-0.39	1231
Chr04	60700000	2000001	40.38	0.364	0.298	-0.3	0.39	-0.39	1223
Chr04	60750000	2000001	40.34	0.362	0.299	-0.3	0.39	-0.39	1198
Chr04	60800000	2000001	40.48	0.361	0.298	-0.299	0.389	-0.39	1176
Chr04	60850000	2000001	40.27	0.358	0.298	-0.3	0.389	-0.39	1171
Chr04	60900000	2000001	40.17	0.357	0.299	-0.3	0.39	-0.39	1180
Chr04	60950000	2000001	40.17	0.356	0.299	-0.3	0.39	-0.39	1200
Chr04	61000000	2000001	40.29	0.357	0.298	-0.299	0.389	-0.39	1233
Chr04	61050000	2000001	40.24	0.356	0.298	-0.299	0.389	-0.39	1262
Chr04	61100000	2000001	40.17	0.353	0.298	-0.3	0.389	-0.39	1303
Chr04	61150000	2000001	40.15	0.352	0.298	-0.299	0.389	-0.39	1331
Chr04	61200000	2000001	40.13	0.35	0.298	-0.299	0.389	-0.39	1332
Chr04	61250000	2000001	40.14	0.347	0.298	-0.299	0.389	-0.389	1322
Chr04	61300000	2000001	39.84	0.341	0.299	-0.301	0.39	-0.391	1325
Chr04	61350000	2000001	39.79	0.338	0.299	-0.301	0.39	-0.391	1356
Chr04	61400000	2000001	39.74	0.337	0.299	-0.301	0.391	-0.391	1375
Chr04	61450000	2000001	39.65	0.334	0.3	-0.301	0.391	-0.392	1356
Chr04	61500000	2000001	39.61	0.329	0.3	-0.301	0.391	-0.392	1357
Chr04	61550000	2000001	39.56	0.322	0.3	-0.301	0.391	-0.392	1338
Chr04	61600000	2000001	39.56	0.318	0.3	-0.301	0.391	-0.392	1327
Chr04	61650000	2000001	39.52	0.314	0.3	-0.301	0.391	-0.392	1306
Chr04	61700000	2000001	39.56	0.311	0.3	-0.301	0.391	-0.392	1315
Chr04	61750000	2000001	39.52	0.306	0.3	-0.301	0.392	-0.392	1304
Chr04	61800000	2000001	39.57	0.305	0.3	-0.301	0.391	-0.392	1299
Chr04	61850000	2000001	39.5	0.303	0.3	-0.301	0.392	-0.392	1280

### Sheet: Table S2
Table S2. Marker genotypes of the recombination analyses in the ARG3 QTL region.
Susceptible F5 plants	Markers (mb) in ARG3 QTL																Resistant F5 plants	Markers (mb) in ARG3 QTL
	53.16	53.76	54.19	54.66	54.95	54.99	55.04	55.08	55.09	55.13	55.17	55.45	55.75	56.15	56.97			53.16	53.76	54.19	54.66	54.95	54.99	55.04	55.08	55.09	55.13	55.17	55.45	55.75	56.15	56.97
S-1	T	T	T	T	T	T	T	T	T	T	1	T	T	T	T		R-1	IS	IS	IS	IS	IS	IS	IS	IS	IS	IS	0	IS	IS	IS	IS
S-2	T	T	T	T	T	T	T	T	T	na	1	T	T	T	T		R-2	IS	H	IS	IS	IS	IS	IS	IS	IS	IS	0	IS	IS	IS	IS
S-3	T	T	T	T	T	T	T	T	T	T	1	T	T	T	T		R3	IS	IS	IS	IS	IS	IS	IS	IS	IS	IS	0	IS	IS	IS	IS
S-4	IS	H	T	T	T	T	T	T	T	T	1	T	T	T	T		R-4	IS	IS	IS	IS	IS	IS	IS	IS	IS	IS	0	na	IS	IS	T
S-5	T	T	T	T	T	T	T	T	T	T	1	H	H	H	H		R-5	IS	IS	IS	IS	IS	IS	IS	IS	IS	IS	0	IS	IS	IS	IS
S-6	T	T	T	T	T	T	T	T	T	T	1	T	T	T	T		R-6	IS	IS	IS	IS	IS	IS	IS	IS	IS	IS	0	IS	IS	IS	IS
S-7	T	T	T	T	T	T	T	T	T	T	1	T	T	T	T		R-7	T	T	IS	IS	IS	IS	IS	IS	IS	IS	0	IS	IS	IS	IS
S-8	T	T	T	T	T	T	T	T	T	T	1	T	T	T	T		R-8	T	IS	IS	IS	IS	IS	IS	IS	IS	IS	0	IS	IS	IS	IS
S-9	T	T	T	T	T	T	T	T	T	T	1	T	T	T	T		R-9	IS	IS	IS	IS	IS	IS	IS	IS	IS	IS	0	IS	IS	IS	IS
S-10	IS	IS	IS	IS	IS	IS	IS	IS	IS	IS	0	IS	IS	IS	IS		R-10	IS	IS	IS	IS	IS	IS	IS	IS	IS	IS	0	IS	IS	IS	IS
S-11	T	T	T	T	T	T	T	T	T	T	1	T	T	T	T		R-11	IS	IS	IS	IS	IS	IS	IS	IS	IS	IS	0	IS	IS	IS	IS
S-12	T	T	T	T	T	T	T	T	T	T	1	T	T	T	T		R-12	IS	IS	IS	IS	IS	IS	IS	IS	IS	IS	0	T	T	T	T
S-13	T	T	T	T	T	T	T	T	T	T	1	T	T	T	T		R-13	IS	IS	IS	IS	IS	IS	IS	IS	IS	IS	0	IS	IS	IS	IS
S-14	H	T	H	H	H	H	H	H	H	H	1	H	H	H	IS		R-14	IS	IS	IS	IS	IS	IS	IS	IS	IS	IS	0	IS	IS	IS	IS
S-15	IS	IS	IS	IS	IS	IS	IS	IS	IS	IS	0	IS	IS	IS	IS		R-15	IS	IS	IS	IS	IS	IS	IS	IS	IS	IS	0	IS	IS	IS	IS
S-16	H	T	H	H	H	H	H	H	H	H	1	H	H	H	H		R-16	IS	IS	IS	IS	IS	IS	IS	IS	IS	IS	0	IS	IS	IS	H
S-17	T	T	T	T	T	T	T	T	T	T	1	T	T	T	T		R-17	T	T	T	T	T	T	T	T	T	T	1	na	T	T	T
S-18	T	T	T	T	T	T	T	T	T	T	1	T	T	T	T		R-18	IS	IS	IS	IS	IS	IS	IS	IS	IS	IS	0	IS	IS	IS	IS
S-19	IS	IS	IS	IS	IS	IS	IS	IS	IS	IS	0	IS	IS	IS	IS		R-19	T	T	T	IS	IS	IS	IS	IS	IS	IS	0	IS	H	H	H
S-20	H	H	H	H	H	H	H	H	H	H	1	H	H	H	H		R-20	IS	IS	IS	IS	IS	IS	IS	IS	IS	IS	0	IS	IS	IS	IS
S-21	T	T	T	T	T	T	T	T	T	T	1	T	T	T	T		R-21	IS	T	T	T	T	T	T	T	T	T	1	T	T	T	T
S-22	T	T	T	T	T	T	T	T	T	T	1	T	T	T	T		R-22	IS	IS	IS	IS	IS	IS	IS	IS	IS	IS	0	IS	IS	IS	H
S-23	IS	IS	T	T	T	T	T	T	T	T	1	T	T	T	T		R-23	IS	IS	IS	IS	IS	IS	IS	IS	IS	IS	0	IS	IS	H	T
S-24	T	T	T	T	T	T	T	T	T	T	1	T	T	T	T		R-24	IS	IS	IS	IS	IS	IS	IS	IS	IS	IS	0	IS	IS	IS	IS
S-25	H	H	T	T	T	T	T	T	T	T	1	T	T	T	T		R-25	IS	IS	IS	IS	IS	IS	IS	IS	IS	IS	0	H	H	H	H
S-26	T	T	T	T	T	T	T	T	T	T	1	T	T	T	T		R-26	IS	IS	IS	IS	IS	IS	IS	IS	IS	IS	0	IS	IS	IS	IS
S-27	H	H	H	H	H	H	H	H	H	H	1	H	H	H	H		R-27	T	T	T	T	T	T	T	T	T	T	1	T	T	T	T
S-28	T	T	T	T	T	T	T	T	T	T	1	T	T	T	T		R-28	IS	IS	IS	IS	IS	IS	IS	IS	IS	IS	0	IS	IS	IS	IS
S-29	T	T	T	T	T	T	T	T	T	T	1	T	T	T	T		R-29	IS	IS	IS	IS	IS	IS	IS	IS	IS	IS	0	IS	T	T	T
S-30	H	T	T	T	T	T	T	T	T	T	1	T	T	T	T		R-30	IS	IS	IS	IS	IS	IS	IS	IS	IS	IS	0	IS	IS	IS	IS
S-31	T	T	T	T	T	T	T	T	T	T	1	T	T	T	T		R-31	IS	IS	IS	IS	IS	IS	IS	IS	IS	IS	0	IS	IS	IS	IS
S-32	IS	IS	IS	IS	IS	IS	IS	IS	IS	IS	0	IS	IS	IS	H		R-32	IS	IS	IS	IS	IS	IS	IS	IS	IS	IS	0	IS	IS	IS	IS
S-33	T	T	T	T	T	T	T	T	T	T	1	T	T	T	T		R-33	IS	IS	IS	IS	IS	IS	IS	IS	IS	IS	0	IS	IS	IS	IS
S-34	T	T	T	T	T	T	T	T	T	T	1	T	T	T	T		R-34	IS	IS	IS	IS	IS	IS	IS	IS	IS	IS	0	IS	IS	IS	IS
S-35	H	H	H	T	T	T	T	T	T	T	1	T	T	T	T		R-35	IS	IS	IS	IS	IS	IS	IS	IS	IS	IS	0	IS	IS	IS	IS
S-36	T	T	T	T	T	T	na	T	na	T	1	T	T	T	T		R-36	IS	IS	IS	IS	IS	IS	IS	IS	IS	IS	0	IS	IS	IS	IS
S-37	T	T	T	T	T	T	T	T	T	T	1	T	T	T	T		R-37	IS	IS	IS	IS	IS	IS	IS	IS	IS	IS	0	IS	H	H	H
S-38	T	T	T	T	T	T	T	T	T	T	1	T	T	T	T		R-38	H	H	H	H	H	H	H	H	H	H	1	H	T	T	T
S-39	IS	IS	IS	IS	IS	IS	IS	IS	IS	IS	0	IS	IS	IS	IS		R-39	H	H	H	H	H	H	H	H	H	IS	0	IS	IS	IS	IS
S-40	T	T	T	T	T	T	T	T	T	T	1	T	T	T	T		R-40	IS	IS	IS	IS	IS	IS	IS	IS	IS	IS	0	IS	IS	IS	IS
S-41	T	T	T	T	na	T	T	T	T	T	1	T	T	T	T		R-41	IS	IS	IS	IS	IS	IS	IS	IS	IS	IS	0	IS	IS	IS	IS
S-42	T	T	T	T	T	T	T	T	T	T	1	T	T	T	T		R-42	IS	IS	IS	IS	IS	IS	IS	IS	IS	IS	0	IS	IS	IS	IS
S-43	T	T	T	T	T	T	T	T	T	T	1	T	T	T	T		R-43	IS	IS	IS	IS	IS	IS	IS	IS	IS	IS	0	IS	IS	T	T
S-44	T	na	T	T	T	T	T	T	T	T	1	T	T	T	IS		R-44	IS	IS	IS	IS	IS	IS	IS	IS	IS	IS	0	IS	IS	IS	IS
S-45	T	T	T	T	T	T	T	T	T	T	1	T	T	T	T		R-45	IS	IS	IS	IS	IS	IS	IS	IS	IS	IS	0	IS	IS	IS	IS
S-46	T	T	T	T	T	T	T	T	T	na	1	T	T	T	T		R-46	T	T	H	H	H	H	H	H	H	H	1	H	H	H	H
S-47	T	T	T	T	T	T	T	T	T	T	na	T	T	T	T		R-47	IS	IS	IS	IS	IS	IS	IS	IS	IS	IS	0	IS	IS	IS	IS
S-48	T	T	T	T	T	T	T	T	T	T	1	T	T	T	T		R-48	IS	IS	IS	IS	IS	IS	IS	IS	IS	IS	0	IS	IS	IS	T
S-49	T	T	T	T	T	T	T	T	T	T	1	T	T	T	T		R-49	IS	IS	IS	IS	IS	IS	IS	IS	IS	H	1	H	H	H	H
S-50	T	T	T	T	T	T	T	T	T	T	1	T	T	T	T		R-50	IS	IS	IS	IS	IS	IS	IS	IS	IS	IS	0	IS	IS	IS	IS
S-51	T	T	T	T	T	T	T	T	T	T	1	T	T	T	T		R-51	H	H	H	H	H	H	H	H	H	IS	0	IS	IS	IS	IS
S-52	IS	IS	IS	IS	IS	IS	IS	H	H	H	1	H	H	H	H		R-52	IS	IS	IS	IS	IS	IS	IS	IS	IS	IS	0	IS	IS	IS	IS
S-53	T	T	T	T	T	T	T	T	T	T	1	T	T	T	T		R-53	IS	IS	IS	IS	IS	IS	IS	IS	IS	IS	0	IS	IS	IS	IS
S-54	T	T	T	T	T	T	T	T	T	T	1	T	T	T	T		R-54	IS	IS	IS	IS	IS	IS	IS	IS	IS	IS	0	IS	IS	IS	IS
Key Markers are labelled by their genomic position in megabase (mb). At F5, 109 plant families were evaluated for host response: 54 progeny families were susceptible (left) and 56 were resistant (right). IS = the resistant parental line IS18760 genotype. T = the susceptible parental line TAM428, genotype. H = The heterozygote genotype. 1/0 = presence /absence marker at 55.17-mb. na = unknown geno…

### Sheet: Table S3
Table S3. Primers used for qPCR of pathogen growth, recombination based fine mapping, gene amplification, and qRT-PCR.
Name	Forward primer	Reverse primer	Remark
Sb-Actin	GGGCGCAAAGAATTAGAAGC	CCTCCAGAAAGGAAGTACAGTG	Sorghum housekeeping gene primers
Cs-ITS	GATAACCAAACTCTGATTTAACGA	GGTCAACCAGTTAAAAGTTAGGG	qPCR for fungal growth, with Sb-Actin
53.16	CGTGACAGTCCAAGTAATGCATAC	ATGCCAGTCACTACAAATTGGC	Genotyping for fine mapping
53.76	GGTTACATGTTATGAAACGATGCCTC	TTGCTGGGCAATTTGGTTAACTC	Genotyping for fine mapping
54.19	ATCCTACCCCTAATGCAAGTACC	CTCTATACTTCAAGCACCTAATTGGG	Genotyping for fine mapping
54.66	GCGTACCTTCATTTTGCTTAGC	GTTGAACAAGAAACGTACCCG	Genotyping for fine mapping
54.95	AACTCTATCCAAACGGAACACAG	CCCCATAAGATGGTCTTCTAAGC	Genotyping for fine mapping
54.99	CTACTTGTATAGGGTGTGGAAGATG	CCTACAGATCAAAATTAAGTCGCAG	Genotyping for fine mapping
55.04	AGTACCTACTCACTAGATTCACGTG	CTGTACTACTGTCTACGTAGCATTG	Genotyping for fine mapping
55.08	AGCAGCAGTTCTGAAGGTGAG	TCACGGATAAACTGTGCAGCC	Genotyping for fine mapping
55.09	AATGTGGCTCTTTTGGAAGGATC	TCGTAGTTTTCGACGACAACATG	Genotyping for fine mapping and genetic analysis
55.11	CAGCTTTATGCATGTGAACTCGAC	GTGATACTAGACTTTTCGACATTTGCTG	Genotyping for fine mapping
55.12	TGCACAACCTCATCATGAGCT	GTAAAAGGGTAGAAGTCGTGCAG	Genotyping for fine mapping
55.13	AACCTTGCTCTTATGCATCTGAGATAC	TTCCTGGCGACGGTAAAAGAAC	Genotyping for fine mapping
55.45	CCTTCTCTATAACCGAAGGCTAC	GCAGATCATCTAACTATCTAAGGATC	Genotyping for fine mapping
55.75	AGTGAGGTCATGCAAATAGTTCTG	AGAAAGAGACCGAGATGGTATAGC	Genotyping for fine mapping
56.15	TGTATAGGACGTGTGAGTGTGAG	GTGGCAGAAGTGATTCGATTCC	Genotyping for fine mapping
56.97	GTATATGGGACTTCGAGATATGGC	ACTGTGCTACAAGTCTAACGAC	Genotyping for fine mapping
ARG3 transcript	GAGTTTCACATGTCTTTCTAGGTACG	GACTTTTCGACATTTGCTGACATC	Transcript amplification
ARG3 qRT-PCR	CCGGTTCATGGTGCTTTCTA	GACTACGGTACACGCCAACA	qRT-PCR, with Sb-Actin
Tyrosine kinase qRT-PCR	ATGCCCAGTCGATCAAGTCT	GCGCTCTAGTAACTCCATTATACC	qRT-PCR, with Sb-Actin primer
ARG3_VIGS	CTAATTAATTAAGAACATCCGGTTCATGGTGC	CTAATCTAGAATATGGTGTTCGTCAATCTCAATCTG	Cloning for VIGS
ARG3_AntiSense VIGS	CTAATTAATTAAATATGGTGTTCGTCAATCTCAATCTG	CTAATCTAGAGAACATCCGGTTCATGGTGC	Cloning for VIGS
